# Dynamic Changes in the Urinary Proteome of Normal Pregnant Mice Carrying Phenylketonuria-Affected Fetuses

**DOI:** 10.64898/2026.09.20.752939

**Authors:** Lili Guo, Youhe Gao

**Affiliations:** Gene Engineering Drug and Biotechnology Beijing Key Laboratory, College of Life Sciences, Beijing Normal University, Beijing 100871, China

**Keywords:** phenylketonuria, fetal origin, maternal urinary proteomics, biomarkers, early pregnancy screening, WGCNA, LASSO

## Abstract

Phenylketonuria (PKU) is an autosomal recessive disorder caused by *PAH* gene defects and can cause irreversible neurological damage as early as the fetal period; however, non-invasive prenatal monitoring methods are lacking. In this study, Pah^+/−^ female mice were mated with Pah^+/−^ male mice and wild-type male mice, respectively. Urine samples were collected longitudinally from pregnant mice at 10 time points during gestation from Day 1 to Day 19. Data-independent acquisition (DIA) quantitative proteomics combined with GO/KEGG analysis, WGCNA, and a dual-strategy LASSO-random forest approach was used to screen candidate biomarkers. The results showed that stable differentially expressed proteins between groups were detectable as early as Day 1, and the differences persisted throughout gestation and exhibited temporal dynamics. Permutation tests indicated that the probability of random generation of the differential protein combination was low (0.04–0.06), suggesting that it was not randomly generated. The intersection of the two strategies yielded five proteins—GINM1, PRG4, LY6A, NTM, and YIPF3—and after including GLO1, a total of six candidate biomarkers were obtained. The candidate proteins had interaction or co-expression associations with 14 proteins involved in PKU mechanisms, with GLO1 serving as a network hub. This study found that the maternal urine proteome can non-invasively reflect the systemic response induced by fetal-origin PKU, providing proof of concept and candidate biomarker resources for non-invasive early-pregnancy screening of PKU.
