## Supplementary Figures and Tables for "Dynamic Changes in the Urinary Proteome of Normal Pregnant Mice Carrying Phenylketonuria-Affected Fetuses": Supplement -KEGG.xlsx

### Sheet: Sheet1
Timepoint	Description	Count	P-Value	geneID
Day1	Phagosome	9	9.51e-5	Immunity&phagocytosis
Day1	Oxidative phosphorylation	8	1.29e-4	Metabolism
Day1	Lysosome biogenesis	9	9.34e-4	Immunity&phagocytosis
Day1	Alzheimer disease	11	1.04e-3	Neurodegeneration‑related pathways
Day1	Hippo signaling pathway	7	1.62e-3	Signal transduction
Day1	IgSF CAM signaling	9	2.67e-3	Cell adhesion and cell‑junction
Day1	Rheumatoid arthritis	5	5.10e-3	Immunity&phagocytosis
Day1	Chemical carcinogenesis - reactive oxygen species	7	9.91e-3	Signal transduction
Day1	Pathways of neurodegeneration - multiple diseases	10	1.43e-2	Neurodegeneration‑related pathways
Day1	Collecting duct acid secretion	3	1.94e-2	other pathophysiological processes
Day1	Parkinson disease	7	2.22e-2	Neurodegeneration‑related pathways
Day1	Synaptic vesicle cycle	4	2.35e-2	Neurodegeneration‑related pathways
Day1	Rap1 signaling pathway	6	2.81e-2	Signal transduction
Day1	Diabetic cardiomyopathy	6	2.91e-2	other pathophysiological processes
Day1	Integrin signaling	5	3.39e-2	Cell adhesion and cell‑junction
Day1	Huntington disease	7	3.64e-2	Neurodegeneration‑related pathways
Day1	mTOR signaling pathway	5	3.75e-2	Signal transduction
Day1	Complement and coagulation cascades	4	3.92e-2	Immunity&phagocytosis
Day1	Cell adhesion molecule (CAM) interaction	5	5.48e-2	Cell adhesion and cell‑junction
Day1	Metabolic pathways	20	6.43e-2	Metabolism
Day1	Focal adhesion	5	7.80e-2	Cell adhesion and cell‑junction
Day3	Cornified envelope formation	6	1.11e-3	Cell adhesion and cell‑junction
Day3	Estrogen signaling pathway	4	1.21e-2	Signal transduction
Day3	Cell adhesion molecule (CAM) interaction	4	2.60e-2	Cell adhesion and cell‑junction
Day3	Complement and coagulation cascades	3	4.46e-2	Immunity&phagocytosis
Day3	Cadherin signaling	5	5.99e-2	Cell adhesion and cell‑junction
Day3	Cytokine-cytokine receptor interaction	4	8.78e-2	Immunity&phagocytosis
Day5	Metabolic pathways	13	7.32e-3	Metabolism
Day5	Biosynthesis of cofactors	4	1.50e-2	Metabolism
Day5	Cadherin signaling	5	5.12e-2	Cell adhesion and cell‑junction
Day5	Folate transport and metabolism	2	8.81e-2	Metabolism
Day5	Antifolate resistance	2	9.13e-2	other pathophysiological processes
Day5	Gastric cancer	3	9.23e-2	other pathophysiological processes
Day7	Integrin signaling	6	1.16e-3	Cell adhesion and cell‑junction
Day7	Cadherin signaling	8	5.42e-3	Cell adhesion and cell‑junction
Day7	Cytoskeleton in muscle cells	6	7.11e-3	Cell adhesion and cell‑junction
Day7	Efferocytosis	5	1.01e-2	Immunity&phagocytosis
Day7	Cardiac muscle contraction	4	1.11e-2	other pathophysiological processes
Day7	ECM-receptor interaction	4	1.11e-2	Cell adhesion and cell‑junction
Day7	Phagosome	5	1.44e-2	Immunity&phagocytosis
Day7	Biosynthesis of nucleotide sugars	3	1.66e-2	Metabolism
Day7	Oxidative phosphorylation	4	3.69e-2	Metabolism
Day7	Metabolic pathways	15	4.29e-2	Metabolism
Day7	Endocytosis	5	5.04e-2	Immunity&phagocytosis
Day7	Parkinson disease	5	5.39e-2	Neurodegeneration‑related pathways
Day7	IgSF CAM signaling	5	7.03e-2	Cell adhesion and cell‑junction
Day7	Antigen processing and presentation	3	7.36e-2	Immunity&phagocytosis
Day7	Huntington disease	5	7.59e-2	Neurodegeneration‑related pathways
Day7	Adherens junction	3	8.27e-2	Cell adhesion and cell‑junction
Day7	Focal adhesion	4	8.77e-2	Cell adhesion and cell‑junction
Day7	Hypertrophic cardiomyopathy	3	9.53e-2	other pathophysiological processes
Day9	Proteasome	4	2.78e-3	other pathophysiological processes
Day9	Cornified envelope formation	6	1.06e-2	Cell adhesion and cell‑junction
Day9	Cadherin signaling	8	1.18e-2	Cell adhesion and cell‑junction
Day9	Citrate cycle (TCA cycle)	3	1.57e-2	Metabolism
Day9	Pyruvate metabolism	3	2.86e-2	Metabolism
Day9	Carbon metabolism	4	3.77e-2	Metabolism
Day9	Regulation of actin cytoskeleton	5	5.19e-2	Cell adhesion and cell‑junction
Day9	Glycolysis / Gluconeogenesis	3	6.13e-2	Metabolism
Day9	Metabolic pathways	16	6.62e-2	Metabolism
Day9	Pathways of neurodegeneration - multiple diseases	7	6.83e-2	Neurodegeneration‑related pathways
Day9	Efferocytosis	4	7.46e-2	Immunity&phagocytosis
Day11	Cadherin signaling	12	3.95e-4	Cell adhesion and cell‑junction
Day11	Metabolic pathways	26	8.19e-4	Metabolism
Day11	Endocytosis	7	1.91e-2	Immunity&phagocytosis
Day11	Lipid and atherosclerosis	6	2.84e-2	other pathophysiological processes
Day11	Biosynthesis of cofactors	5	3.27e-2	Metabolism
Day11	Alzheimer disease	8	3.38e-2	Neurodegeneration‑related pathways
Day11	Adherens junction	4	3.61e-2	Cell adhesion and cell‑junction
Day11	Amino sugar and nucleotide sugar metabolism	3	3.78e-2	Metabolism
Day11	Bile secretion	4	4.55e-2	Metabolism
Day11	Pyruvate metabolism	3	4.70e-2	Metabolism
Day13	Alzheimer disease	10	1.87e-4	Neurodegeneration‑related pathways
Day13	Metabolic pathways	21	2.15e-4	Metabolism
Day13	Parkinson disease	8	5.73e-4	Neurodegeneration‑related pathways
Day13	Cardiac muscle contraction	5	1.23e-3	other pathophysiological processes
Day13	Chemical carcinogenesis - reactive oxygen species	7	1.28e-3	Signal transduction
Day13	Valine, leucine and isoleucine degradation	4	3.36e-3	Metabolism
Day13	Pathways of neurodegeneration - multiple diseases	9	3.62e-3	Neurodegeneration‑related pathways
Day13	Carbon metabolism	5	4.02e-3	Metabolism
Day13	Huntington disease	7	5.57e-3	Neurodegeneration‑related pathways
Day13	Diabetic cardiomyopathy	6	5.58e-3	other pathophysiological processes
Day13	Oxidative phosphorylation	5	6.51e-3	Metabolism
Day15	Metabolic pathways	42	1.05e-7	Metabolism
Day15	Lysosome biogenesis	12	8.96e-5	Immunity&phagocytosis
Day15	Oxidative phosphorylation	9	1.37e-4	Metabolism
Day15	Endocytosis	10	2.40e-3	Immunity&phagocytosis
Day15	Rheumatoid arthritis	6	2.43e-3	Immunity&phagocytosis
Day15	Alzheimer disease	12	3.11e-3	Neurodegeneration‑related pathways
Day15	Synaptic vesicle cycle	5	9.44e-3	Neurodegeneration‑related pathways
Day15	Phagosome	7	1.34e-2	Immunity&phagocytosis
Day15	Cadherin signaling	11	1.37e-2	Cell adhesion and cell‑junction
Day15	Bile secretion	5	2.34e-2	Metabolism
Day15	Carbon metabolism	5	4.36e-2	Metabolism
Day15	Purine metabolism	5	5.65e-2	Metabolism
Day15	Renin-angiotensin system	3	5.71e-2	other pathophysiological processes
Day15	One carbon pool by folate	3	5.99e-2	Metabolism
Day15	Arrhythmogenic right ventricular cardiomyopathy	4	6.54e-2	other pathophysiological processes
Day15	Alanine, aspartate and glutamate metabolism	3	6.58e-2	Metabolism
Day15	Pathways of neurodegeneration - multiple diseases	10	7.46e-2	Neurodegeneration‑related pathways
Day17	Alzheimer disease	8	5.59e-4	Neurodegeneration‑related pathways
Day17	Pathways of neurodegeneration - multiple diseases	8	1.93e-3	Neurodegeneration‑related pathways
Day17	Cadherin signaling	7	4.27e-3	Cell adhesion and cell‑junction
Day17	Amyotrophic lateral sclerosis	6	1.27e-2	Neurodegeneration‑related pathways
Day17	Spinocerebellar ataxia	4	1.59e-2	Neurodegeneration‑related pathways
Day17	Prion disease	5	1.90e-2	Neurodegeneration‑related pathways
Day17	Parkinson disease	5	1.92e-2	Neurodegeneration‑related pathways
Day17	Huntington disease	5	2.80e-2	Neurodegeneration‑related pathways
Day17	Metabolic pathways	11	8.58e-2	Metabolism
Day17	Oxidative phosphorylation	3	9.85e-2	Metabolism
Day19	Phagosome	14	4.07e-8	Immunity&phagocytosis
Day19	Metabolic pathways	38	2.29e-6	Metabolism
Day19	Cornified envelope formation	13	2.92e-6	Cell adhesion and cell‑junction
Day19	Cadherin signaling	17	5.02e-6	Cell adhesion and cell‑junction
Day19	Oxidative phosphorylation	9	1.02e-4	Metabolism
Day19	Parkinson disease	12	1.19e-4	Neurodegeneration‑related pathways
Day19	Huntington disease	12	3.30e-4	Neurodegeneration‑related pathways
Day19	Chemical carcinogenesis - reactive oxygen species	10	5.92e-4	Signal transduction
Day19	Drug metabolism - cytochrome P450	6	8.63e-4	Metabolism
Day19	Motor proteins	9	1.00e-3	other pathophysiological processes
Day19	Metabolism of xenobiotics by cytochrome P450	6	1.10e-3	Metabolism
Day19	Amyotrophic lateral sclerosis	12	1.63e-3	Neurodegeneration‑related pathways
Day19	Alzheimer disease	12	2.23e-3	Neurodegeneration‑related pathways
Day19	IgSF CAM signaling	10	3.81e-3	Cell adhesion and cell‑junction
Day19	Tyrosine metabolism	4	8.00e-3	Metabolism
Day19	Pathways of neurodegeneration - multiple diseases	12	1.07e-2	Neurodegeneration‑related pathways
Day19	Gap junction	5	1.19e-2	Cell adhesion and cell‑junction
Day19	Phenylalanine metabolism	3	1.95e-2	Metabolism
Day19	beta-Alanine metabolism	3	4.28e-2	Metabolism
Day19	Synaptic vesicle cycle	4	4.51e-2	Neurodegeneration‑related pathways
Day19	Rheumatoid arthritis	4	6.07e-2	Immunity&phagocytosis
Day19	Rap1 signaling pathway	6	7.03e-2	Signal transduction
