## Supplementary Figures and Tables for "Dynamic Changes in the Urinary Proteome of Normal Pregnant Mice Carrying Phenylketonuria-Affected Fetuses": Supplement-GO.xlsx

### Sheet: Sheet1
Timepoint	Term	count	pvalue'
Day1	proton transmembrane transport	8	9.44e-6
Day1	leukocyte cell-cell adhesion	4	1.06e-3
Day1	positive regulation of ERK1 and ERK2 cascade	7	1.18e-3
Day1	insulin receptor recycling	3	2.63e-3
Day1	amyloid-beta clearance	3	3.80e-3
Day1	synaptic vesicle lumen acidification	3	4.68e-3
Day1	response to ischemia	4	4.79e-3
Day1	regulation of cell shape	5	6.11e-3
Day1	negative regulation of osteoblast differentiation	4	6.58e-3
Day1	cell migration	7	7.49e-3
Day1	response to ethanol	5	8.28e-3
Day1	symbiont entry into host cell	4	8.73e-3
Day1	positive regulation of MAPK cascade	6	8.94e-3
Day1	receptor-mediated endocytosis	4	9.03e-3
Day1	cellular response to amyloid-beta	3	2.15e-2
Day3	intermediate filament organization	5	5.88e-5
Day3	morphogenesis of an epithelium	4	7.04e-4
Day3	keratinization	4	1.42e-3
Day3	epithelial cell differentiation	4	3.12e-3
Day3	positive regulation of canonical NF-kappaB signal transduction	5	3.17e-3
Day3	positive regulation of JNK cascade	4	4.87e-3
Day3	leukocyte cell-cell adhesion	3	5.34e-3
Day3	negative regulation of plasma lipoprotein oxidation	2	5.58e-3
Day3	cell adhesion	7	5.76e-3
Day3	cell differentiation	8	6.06e-3
Day3	positive regulation of T cell differentiation	3	7.06e-3
Day3	heterophilic cell-cell adhesion	3	1.00e-2
Day3	negative regulation of mature B cell apoptotic process	2	1.39e-2
Day3	positive regulation of cell adhesion	3	2.02e-2
Day3	apoptotic process	6	2.04e-2
Day5	cell-cell adhesion	5	2.39e-3
Day5	acetylcholine receptor signaling pathway	3	3.90e-3
Day5	cell surface receptor signaling pathway	5	5.24e-3
Day5	de novo' AMP biosynthetic process	2	1.89e-2
Day5	negative regulation of protein metabolic process	2	2.35e-2
Day5	positive regulation of inflammatory response	3	2.65e-2
Day5	response to bacterium	4	2.94e-2
Day5	cholesterol homeostasis	3	2.98e-2
Day5	negative regulation of keratinocyte proliferation	2	3.51e-2
Day5	protein processing	3	3.58e-2
Day5	signal transduction	7	3.73e-2
Day5	cell adhesion	5	4.98e-2
Day5	lipid droplet formation	2	5.11e-2
Day5	purine nucleotide biosynthetic process	2	5.78e-2
Day5	negative regulation of cell migration	3	5.89e-2
Day7	cell adhesion	15	1.10e-7
Day7	cell-cell adhesion	8	5.17e-5
Day7	negative regulation of cell migration	7	6.05e-5
Day7	positive regulation of stress fiber assembly	5	1.07e-4
Day7	regulation of cell shape	6	2.86e-4
Day7	adherens junction organization	4	3.60e-4
Day7	positive regulation of phosphatidylinositol 3-kinase/protein kinase B signal transduction	7	5.03e-4
Day7	positive regulation of gene expression	10	7.75e-4
Day7	antibacterial humoral response	5	1.28e-3
Day7	actin filament capping	3	1.67e-3
Day7	innate immune response	9	2.30e-3
Day7	positive regulation of ERK1 and ERK2 cascade	6	2.46e-3
Day7	positive regulation of fibroblast proliferation	4	2.96e-3
Day7	signal transduction	12	3.56e-3
Day7	positive regulation of activated T cell proliferation	3	5.41e-3
Day7	low-density lipoprotein particle mediated signaling	2	1.62e-2
Day7	amyloid fibril formation	2	7.85e-2
Day9	response to oxidative stress	7	7.63e-5
Day9	cell-cell adhesion	7	3.55e-4
Day9	regulation of proteasomal protein catabolic process	4	3.61e-4
Day9	positive regulation of immune response	4	5.38e-4
Day9	proteolysis	10	9.23e-4
Day9	regulation of protein localization	5	1.31e-3
Day9	immune response	9	1.47e-3
Day9	viral budding via host ESCRT complex	3	1.80e-3
Day9	multivesicular body assembly	3	2.55e-3
Day9	fatty acid metabolic process	5	2.96e-3
Day9	ubiquitin-dependent protein catabolic process via the multivesicular body sorting pathway	3	5.12e-3
Day9	protein catabolic process	5	8.78e-3
Day9	positive regulation of reactive oxygen species metabolic process	3	8.99e-3
Day9	acetylcholine receptor signaling pathway	3	1.05e-2
Day9	amyloid fibril formation	2	7.64e-2
Day11	response to xenobiotic stimulus	10	7.03e-5
Day11	locomotory behavior	7	7.65e-5
Day11	proteolysis	13	1.80e-4
Day11	positive regulation of cell migration	9	2.30e-4
Day11	non-canonical Wnt signaling pathway	4	6.33e-4
Day11	endocytosis	7	9.67e-4
Day11	negative regulation of canonical Wnt signaling pathway	6	1.06e-3
Day11	adaptive immune response	11	1.08e-3
Day11	osteoclast differentiation	4	2.28e-3
Day11	immune response	10	3.00e-3
Day11	peptide catabolic process	3	3.79e-3
Day11	positive regulation of JNK cascade	5	4.49e-3
Day11	protein catabolic process	6	5.12e-3
Day11	glutathione metabolic process	4	5.85e-3
Day11	superoxide metabolic process	3	6.32e-3
Day11	endosomal transport	4	7.14e-3
Day13	positive regulation of cell adhesion	5	1.53e-4
Day13	acetylcholine receptor signaling pathway	4	3.28e-4
Day13	epithelial cell differentiation	5	4.62e-4
Day13	ventricular cardiac muscle tissue morphogenesis	3	4.46e-3
Day13	negative regulation of vascular associated smooth muscle cell proliferation	3	5.75e-3
Day13	positive regulation of heart rate by epinephrine	2	6.86e-3
Day13	in utero embryonic development	6	8.66e-3
Day13	sarcomere organization	3	1.14e-2
Day13	fatty acid beta-oxidation	3	1.54e-2
Day13	negative regulation of BMP signaling pathway	3	2.05e-2
Day13	response to activity	3	2.42e-2
Day13	positive regulation of neuron projection development	4	2.60e-2
Day13	response to estrogen	3	2.69e-2
Day13	cellular response to transforming growth factor beta stimulus	3	3.10e-2
Day13	wound healing	3	3.18e-2
Day15	proton transmembrane transport	8	2.93e-5
Day15	amyloid-beta clearance	4	1.71e-4
Day15	protein transport	12	3.46e-4
Day15	protein catabolic process at postsynapse	3	3.67e-4
Day15	proteolysis	13	5.30e-4
Day15	positive regulation of cardiac muscle cell apoptotic process	4	7.31e-4
Day15	bradykinin catabolic process	3	7.66e-4
Day15	interleukin-11-mediated signaling pathway	3	1.02e-3
Day15	amyloid-beta clearance by cellular catabolic process	3	1.02e-3
Day15	response to lipopolysaccharide	7	1.38e-3
Day15	protein catabolic process	7	1.60e-3
Day15	sodium ion export across plasma membrane	3	3.71e-3
Day15	insulin receptor recycling	3	3.71e-3
Day15	response to metal ion	3	4.22e-3
Day17	protein catabolic process	6	2.99e-4
Day17	immune response	8	9.56e-4
Day17	negative regulation of neuron projection development	4	2.52e-3
Day17	platelet activation	3	5.62e-3
Day17	positive regulation of heart rate by epinephrine	2	5.73e-3
Day17	proteasomal protein catabolic process	3	1.13e-2
Day17	antigen processing and presentation of endogenous peptide antigen via MHC class I via ER pathway, TAP-dependent	2	1.14e-2
Day17	response to oxidative stress	4	1.44e-2
Day17	intermediate filament organization	3	1.97e-2
Day17	purine ribonucleoside salvage	2	1.99e-2
Day17	positive regulation of cell adhesion	3	2.12e-2
Day17	antigen processing and presentation of exogenous peptide antigen via MHC class I	2	3.39e-2
Day17	positive regulation of platelet aggregation	2	3.39e-2
Day17	muscle filament sliding	2	3.67e-2
Day17	negative regulation of vascular associated smooth muscle cell migration	2	3.94e-2
Day19	intermediate filament organization	11	5.58e-11
Day19	keratinization	11	9.49e-11
Day19	response to Gram-positive bacterium	4	3.07e-5
Day19	response to virus	7	1.38e-4
Day19	morphogenesis of an epithelium	5	6.99e-4
Day19	antibacterial innate immune response	4	7.70e-4
Day19	protein folding	7	9.04e-4
Day19	positive regulation of superoxide anion generation	4	1.04e-3
Day19	lung development	6	2.26e-3
Day19	proton transmembrane transport	6	2.40e-3
Day19	protein localization to mitochondrion	4	2.70e-3
Day19	cytoplasmic translation	6	2.86e-3
Day19	microtubule-based process	4	3.48e-3
Day19	insulin receptor recycling	3	4.12e-3
Day19	cell adhesion	11	4.69e-3
